# Antibiotic prophylaxis and hospitalization of horses subjected to median laparotomy: gut microbiota trajectories and abundance increase of *Escherichia*

**DOI:** 10.1101/2023.05.24.542119

**Authors:** Anne Kauter, Julian Brombach, Antina Lübke-Becker, Dania Kannapin, Corinna Bang, Sören Franzenburg, Sabita D. Stoeckle, Alexander Mellmann, Natalie Effelsberg, Robin Köck, Sebastian Guenther, Lothar H. Wieler, Heidrun Gehlen, Torsten Semmler, Silver A. Wolf, Birgit Walther

**Affiliations:** Advanced Light and Electron Microscopy (ZBS4), Robert Koch Institute, Berlin, Germany; Center for Infection Medicine, Institute of Microbiology and Epizootics, Freie Universität Berlin, Berlin, Germany; Veterinary Centre for Resistance Research (TZR), Freie Universität Berlin, Berlin, Germany; Equine Clinic, Surgery and Radiology, Freie Universität Berlin, Berlin, Germany; Institute of Clinical Molecular Biology, Christian-Albrechts-University of Kiel, Kiel, Germany; Institute of Hygiene, University of Münster, Münster, Germany; Institute of Hygiene, DRK Kliniken Berlin, Berlin, Germany; Pharmaceutical Biology, Institute of Pharmacy, Universität Greifswald, Greifswald, Germany; Robert Koch Institute, Berlin, Germany; Genome Sequencing and Genomic Epidemiology (MF2), Robert Koch Institute, Berlin, Germany; Section Microbiological Risks (1.4), Department II Environmental Hygiene, German Environment Agency, Berlin, Germany

**Keywords:** Horse, microbiome, gastrointestinal tract, microbiota, 16S rRNA gene sequencing, hospitalization, colic, *Escherichia*

## Abstract

Horse clinics are hotspots for the accumulation and spread of clinically relevant and zoonotic multidrug-resistant bacteria, including extended-spectrum β-lactamase producing (ESBL) Enterobacterales. Although median laparotomy in cases of acute equine colic is a frequently performed surgical intervention, knowledge about the effects of peri-operative antibiotic prophylaxis (PAP) based on a combination of penicillin and gentamicin on the gut microbiota is limited. Therefore, we collected fecal samples of horses from a non-hospitalized control group (CG) and from horses receiving either a pre-surgical single-shot (SSG) or a peri-operative 5-day (5DG) course of PAP. To assess differences between the two PAP regimens and the CG, all samples obtained at hospital admission (t_0_), on days three (t_1_) and ten (t_2_) after surgery, were screened for ESBL-producing Enterobacterales and subjected to 16S rRNA V1– V2 gene sequencing.

We included 48 samples in the SSG (n=16 horses), 45 in the 5DG (n=15) and 20 in the CG (n=10). Two samples (6.5%) were positive for ESBL-producing Enterobacterales at t_0_ while this rate increased to 67% at t_1_ and decreased only slightly at t_2_ (61%). Shannon diversity index (SDI) was used to evaluate alpha-diversity changes, revealing that horses suffering from acute colic seemed to have a compromised fecal microbiota composition (5DG, SDI_mean_ of 5.90; SSG, SDI_mean_ of 6.17) when compared to the CG (SDI_mean_ of 6.53) at t_0_, although the difference lacked significance. Alpha-diversity decreased significantly in both PAP groups at t_1_, while at t_2_ the onset of microbiome recovery was noticed. Although we did not identify a significant SDI_mean_ difference with respect to PAP duration, the community structure (beta-diversity) was considerably restricted in samples of the 5DG at t_1_, most likely due to the ongoing administration of antibiotics. An increased abundance of *Enterobacteriaceae,* especially *Escherichia*, was noted for both study groups at t_1_. Further studies are needed to reveal important factors promoting the increase and residency of ESBL-producing Enterobacterales among hospitalized horses.
