## Supplementary Table 1 for "Antibiotic prophylaxis and hospitalization of horses subjected to median laparotomy: gut microbiota trajectories and abundance increase of *Escherichia*"

### Sheet: suppl table 1
					diversity_shannon			ESBL positive
Horse ID	Sex	Castrated	Age (in years)	Breed	t0	t1	t2	t0	t1	t2	Group
1	♀	no	13	Quarab	6.27892	5.22597	6.11565	-	EC	-	5DG
3	♀	no	3	Mecklenburger	6.45022	5.75505	6.53307	-	-	EC	SSG
5	♀	no	16	Trakehner	5.8075	5.44529	6.27176	-	EC	EC	SSG
7	♀	no	19	Brandenburger	6.02504	5.33662	6.09618	-	EC	-	5DG
15	♀	no	7	Polish warmblood	6.32479	4.94092	6.21138	-	EC, C	EC	SSG
25	♀	no	5	Thoroughbred	5.91687	4.73388	4.85563	EC	-	-	SSG
29	♂	yes	13	Hannoveraner	6.47615	5.62549	6.14881	-	-	EC	SSG
32	♂	yes	14	Mix	5.62797	5.90696	5.77209	-	ECL	EC, ECL	5DG
33	♂		23	Konik	5.74691	5.40094	6.01953	-	ECL	EC, ECL	5DG
37	♂	yes	9	English thoroughbred	6.55247	5.85847	6.18197	-	EC	EC	SSG
38	♂	yes	4	Pony	6.41327	5.21667	5.19585	-	K, ECL, EC	-	SSG
41	♂		25	Haflinger-Mix	5.05222	5.98553	5.58554	-	-	EC	SSG
42	♂		8	Holsteiner	6.53808	5.78497	6.00786	-	EC	EC	SSG
45	♀	no	5	German Sport Horse	6.65898	5.96829	6.14638	-	-	-	SSG
46	♂		11	German Sport Horse	6.45316	5.94047	6.3594	-	ECL	-	SSG
49	♂	yes	22	Sachsen-Anhaltiner	6.06103	5.69669	5.92592	-	-	EC	SSG
51*	♀	no	1	Hannoveraner	5.15166	5.94712	6.60818	-	EC	EC, ECL	5DG
61	♀	no	9	Shetlandpony-Mix	6.42154	5.30948	5.77676	EC	-	-	5DG
63	♂	yes	13	German Sport Horse	6.47089	6.27231	6.04479	-	EC	EC	SSG
69	♂	yes	29	Arabian	5.87958	5.22257	4.8218	-	-	EC, ECL, K	5DG
72	♂		12	German Riding Pony	6.81257	5.76283	5.97153	-	EC, ECL	EC	5DG
73	♂	yes	20	German Riding Horse	6.16934	6.0234	5.97717	-	EC, ECL, C	EC	5DG
75	♀	no	15	Pony	5.96898	5.71329	4.69893	-	K, ECL	EC	SSG
80	♂		15	Frisian	6.28642	4.84962	5.5425	-	C	-	SSG
82	♂		9	Am. Quarter Horse	6.26341	5.00576	6.08625	-	EC	EC	SSG
87	♂		1	Schwarzwälder	5.29203	5.65596	5.76477	-	-	EC	5DG
88	♀	no	1	Haflinger-Mix	6.33236	5.21985	5.7453	-	ECL	-	5DG
89	♂		2	Traber	5.05357	5.36953	5.75964	-	ECL, K	-	5DG
92	♂	yes	7	German Sport Horse	6.41072	5.84417	5.8768	-	ECL, K	-	5DG
95	♂		6	Oldenburger	6.43519	6.05423	6.83734	-	-	-	5DG
98	♂	yes	30	Norwegian	5.92443	4.98053	5.84472	-	EC, ECL	EC, ECL	5DG
99	♀	no	7	Oldenburger	6.77036	6.86633	n.A.	-	-	-	Control
100	♂	yes	14	German Sport Horse	6.51322	5.82403	n.A.	-	-	-	Control
101	♀	no	10	Oldenburger	6.17556	6.3021	n.A.	-	-	-	Control
102	♂	yes	11	German Riding Horse	6.70186	6.97446	n.A.	-	-	-	Control
103	♂	yes	12	Belgian warmblood	6.63928	6.50276	n.A.	-	-	-	Control
104	♂	yes	10	Holsteiner	6.36017	6.78528	n.A.	-	-	-	Control
105	♂	yes	5	Oldenburger	6.5841	6.36452	n.A.	-	-	-	Control
106	♂	yes	5	Oldenburger	5.97745	6.53224	n.A.	-	-	-	Control
107	♂	yes	4	Hannoveraner	6.60938	6.50918	n.A.	-	-	-	Control
108	♂	yes	27	Trakehner	6.9982	6.94484	n.A.	-	-	-	Control
